# EpiMII: Integrating Structure and Graph Neural Networks for MHC-II Epitope and Neoantigen Design

**DOI:** 10.1101/2025.04.29.651031

**Authors:** Jiayi Yuan, Xiaowei Xu, Ze-Yu Sun, Tianjian Liang, Jingxuan Ge, Ruofan Jin, Xiang-Qun Xie, Yan Chen, Tingjun Hou, Zhiwei Feng

## Abstract

MHC-II neoantigens play a critical role in immunotherapy, either as direct effectors or through their influence on CD8^+^ T cells. However, only a small fraction of tumor DNA mutations qualify as functional neoantigens, and current prediction tools often lack accuracy, leading to the low immunogenicity of predicted neoantigens in vivo. Here, we present EpiMII, a Graph Neural Network model for MHC-II epitope design, which learns from the structural features of epitopes to predict their sequences. To train EpiMII, we constructed a reliable, large dataset containing 142,934 MHC-II epitope structures. This approach achieves a 4.2x improvement over ProteinMPNN, with a sequence recovery rate of 78.0% for known MHC-II epitopes in the Protein Data Bank. As a case study, we designed a neoantigen from hepatocellular carcinoma. All five designed epitopes significantly activated CD4^+^ T cells in vitro and induced secretion of IFN-γ and TNF-α. Notably, one epitope treatment significantly reduced tumor volume in mice in vivo. EpiMII offers a novel and efficient approach for identifying MHC-II epitopes/neoantigens, potentially contributing to vaccine development.
