## Supplementary material for "EpiMII: Integrating Structure and Graph Neural Networks for MHC-II Epitope and Neoantigen Design": Table S1

Supplementary Table 1:The ranking of the most popular residues* on MHC-II binding groove with high energy contributions to the binding at each position calculated by MCCS as a supplementary of Figure S2F.
-3	-2	-1	0	1	2	3	4	5	6	7	8	9	10	11	12	13	14	15	16	17	18	19	20	21
A_SER53:1	A_SER53:3	A_PHE51:21	A_PHE51:87	B_HIS81:107	A_PHE54:118	B_ASN82:107	A_PHE54:118	A_ASN62:103	A_ASN62:121	A_ASN62:121	A_ASN69:118	A_ASN69:121	A_ASN69:119	B_TYR60:101	A_ILE72:78	A_ILE72:11	A_HIS68:3	A_ARG79:2	A_ASN81:2	A_ASN81:2	A_SER82:2	A_ASN81:2	A_TYR79:1	B_ARG4:1
	A_ARG50:2	A_ALA52:15	A_SER53:87	B_ASN82:103	A_TRP43:111	B_HIS81:107	A_PHE22:93	A_GLN9:70	B_ARG71:48	A_VAL65:111	A_VAL65:114	B_TRP61:112	B_TRP61:111	A_ARG76:97	A_ARG76:29	A_LYS75:8	A_ARG79:2	A_ASN71:2	A_LYS78:2	A_LYS78:2	A_ASN71:1	A_SER82:2	B_PHE7:1	B_PRO5:1
	A_PHE51:2	A_ARG50:14	B_VAL85:85	A_SER53:88	A_PHE32:110	A_PHE54:104	A_ASN62:91	B_TYR78:67	B_TYR30:45	A_ASP66:83	B_TRP61:110	A_VAL65:111	A_ARG76:105	A_ILE72:89	A_HIS68:17	A_HIS68:5	A_ILE75:1	A_HIS68:2	A_ARG79:1	A_SER82:2	A_ASN81:1	A_ASN15:1	B_PRO5:1
		A_SER53:14	A_ALA52:81	B_VAL85:85	B_ASN82:105	A_GLN9:84	A_GLN9:88	A_GLU11:66	B_LYS71:40	A_GLU11:83	B_TYR47:78	B_TYR60:95	B_TYR60:98	B_PRO56:81	B_TYR60:17	B_PRO56:4	A_LYS75:1	A_LYS78:2	A_ASN71:1	A_ASN71:1	A_ILE74:1	A_PRO16:1
		A_GLY49:10	B_HIS81:23	A_PHE54:49	A_SER53:90	A_PHE24:84	B_TYR78:85	B_ALA74:63	B_PHE13:34	B_TYR30:59	B_LEU67:72	A_ALA68:34	A_ILE72:95	B_ASP57:73	A_LYS75:12	A_ALA68:2	A_LYS78:1	A_ALA68:1	A_GLN75:1	A_GLU71:1	A_ILE77:1	A_THR74:1
		A_ARG53:6	A_ARG53:12	A_GLU55:44	A_PHE24:88	B_THR77:81	A_GLY58:80	B_LEU26:50	B_HIS13:30	B_ARG71:39	B_TYR30:58	A_ILE72:34	B_ASP57:80	B_TRP61:48	A_SER72:7	A_ARG76:2	B_PRO56:1	A_CYS72:1	A_GLU71:1		A_LEU70:1	A_THR83:1
		B_VAL85:6	B_LEU85:12	B_LEU85:22	B_VAL85:86	B_TYR78:81	A_PHE24:77	B_ARG71:45	B_PHE11:27	B_LEU11:39	B_ARG71:46	A_HIS68:24	A_MET73:69	A_HIS68:16	A_GLU71:6	A_ASN69:2	B_TYR60:1	A_GLU71:1	A_LYS67:1		A_LYS78:1	B_PHE7:1
		B_HIS81:4	B_GLY84:9	A_ARG53:15	B_HIS81:85	A_TYR9:29	A_ALA59:63	B_GLN70:37	B_ASP28:25	A_ASN69:38	B_GLU28:37	B_GLN64:15	B_TRP9:32	A_SER72:11	B_PRO56:6	A_SER72:2		A_LYS67:1	A_LYS75:1		A_SER15:1	B_PRO5:1
		A_ARG52:3	A_ALA51:5	A_ARG52:12	A_ALA52:82	A_HIS24:26	B_ASN82:36	B_PHE13:35	B_GLN70:22	B_PHE13:35	B_LYS71:32	A_ASN68:7	A_HIS68:28	B_ALA57:10	A_CYS72:5	A_ASN71:1		A_LYS75:1	A_SER82:1		B_PHE7:1
		B_GLY84:2	A_PHE52:5	A_PHE51:9	A_ILE31:69	B_VAL78:23	A_TYR9:32	B_PHE26:29	A_PHE58:15	B_HIS13:31	B_ASP28:21	A_ILE65:6	B_TYR37:19	A_ASN69:6	A_ALA68:3	A_GLU71:1		A_VAL65:1
		A_ARG49:1	B_ARG88:5	A_ASP55:5	B_GLY86:57	B_ARG77:12	A_HIS24:29	B_LYS71:27	A_GLY58:14	A_LEU66:28	B_GLN64:17	B_TRP59:6	B_ALA57:17	A_CYS72:5	A_ASN71:3	A_ILE75:1
		A_GLY53:1	B_LEU83:5	B_ASN80:5	B_PHE89:53	A_PHE58:10	B_VAL78:27	B_VAL78:27	B_GLU74:14	B_PHE11:27	B_ILE67:15	A_ALA64:3	A_LEU73:15	A_THR72:5	A_ILE75:3	A_LYS78:1
		B_GLY86:1	A_ARG52:4	B_HIS79:5	B_THR90:39	B_ASN80:6	A_PHE58:23	A_TYR9:26	A_ALA61:13	B_VAL11:22	B_ARG70:12	A_ASN72:3	B_TYR9:13	A_ARG79:3	A_THR72:3	A_THR72:1
		B_LEU112:1	A_GLN50:3	B_LEU83:5	A_GLU55:32	B_HIS79:6	A_TYR22:23	B_ASP28:25	B_ARG70:10	B_LYS71:18	B_VAL67:11	A_HIS71:3	B_PRO56:12	A_ILE75:3	A_ARG79:2	B_TYR60:1
		B_LEU99:1	A_GLY55:3	A_ALA52:3	A_ARG52:22	B_LEU85:6	A_GLU55:20	B_GLY13:23	B_GLU28:8	A_ALA61:12	B_PHE11:10	A_VAL68:3	A_VAL73:11	A_LEU73:3	A_HIS71:2
		B_SER88:1	A_GLY56:3	A_GLY56:3	A_HIS24:21	B_MET76:6	A_ALA61:15	B_PHE11:23	A_VAL65:7	A_ASN11:12	B_THR71:9	B_ARG70:3	A_SER72:10	B_SER60:3	A_ARG75:1
			B_ARG80:3	A_ASP58:2	B_LEU85:18	B_ARG75:5	B_GLU74:11	A_TYR22:20	A_ILE65:6	A_ILE63:12	A_ILE65:6	B_THR71:3	B_GLU9:9	B_TRP59:3	A_ASN68:1
			A_ARG50:2	A_GLY53:2	B_VAL86:13	A_TRP43:4	B_MET76:6	B_GLU28:18	B_GLN13:6	A_GLN9:8	B_GLU26:6	B_TYR30:3	B_TYR30:9	B_TYR37:3	A_HIS67:1
			A_GLY52:2	A_GLY55:2	A_ARG53:12	A_ARG53:3	B_THR77:6	A_ASN11:17	B_GLU26:6	B_ARG70:8	B_ILE65:6	B_TYR47:3	B_PHE9:7	B_TYR58:3	A_ILE71:1
			A_GLY53:2	A_PHE57:2	A_PHE51:11	A_CYS11:3	B_ARG77:5	B_HIS13:15	B_ARG77:5	B_GLU28:8	B_PHE45:6	B_VAL67:3	B_VAL57:7	B_TYR9:3	A_LYS78:1
			A_GLU55:1	B_ASN118:2	A_TYR9:11	A_HIS27:3	A_PHE57:4	B_GLU74:14	B_ASP70:5	B_TYR9:8	B_PHE47:6	A_CYS65:2	A_THR72:6	B_VAL57:3	A_MET73:1
			A_GLY49:1	B_HIS117:2	A_GLU31:10	A_PHE32:3	B_HIS81:4	A_PHE58:13	B_VAL78:5	B_TRP61:7	B_TRP59:6	B_ILE67:2	B_ILE37:6	A_ASN68:2	B_ALA57:1
			A_PHE54:1	B_LEU121:2	A_PHE52:6	A_PHE57:3	A_CYS11:3	B_THR28:13	A_TYR22:4	A_ILE65:6	B_TYR28:6	B_TRP97:2	B_LEU53:6	B_ALA93:2	B_ASP57:1
			A_VAL85:1	A_ASN82:1	B_ASN80:6	B_ASN77:3	A_GLU11:3	B_CYS15:12	A_TYR9:4	B_ARG12:6	B_GLN70:5	B_TYR96:2	B_TRP59:6	B_ASP55:2	B_GLU59:1
			B_ALA52:1	A_GLN50:1	B_GLU86:6	A_ARG52:2	A_GLY12:3	B_CYS79:11	B_GLY13:4	B_ARG27:6	B_PHE67:5	A_ALA67:1	B_VAL38:6	B_PRO92:2	B_ILE72:1
			B_ASN82:1	A_GLY52:1	B_HIS79:6	A_CYS8:2	A_HIS27:3	B_MET14:11	B_LEU26:4	B_GLN13:6	B_TYR60:5	A_ARG64:1	A_ASN68:5	B_TRP97:2	B_TRP61:1
			B_GLY284:1	A_HIS81:1	B_LEU83:6	A_GLU55:2	A_TYR25:3	B_SER13:11	B_PHE67:4	B_GLU26:6	A_ASN62:4	A_ARG76:1	A_CYS72:5	B_TYR96:2	B_VAL57:1
			B_HIS123:1	A_ILE31:1	A_MET31:5	A_PHE51:2	B_GLN13:3	B_SER28:10	A_ASN65:3	B_GLY11:6	A_LEU66:4	A_HIS67:1	A_VAL65:5	A_ARG75:1
			B_HIS95:1	A_PHE24:1	A_PHE58:5	A_TYR22:2	A_ARG61:2	B_GLN13:6	B_GLU68:3	B_PHE67:6	B_GLU68:4	A_TRP61:1	B_ASP55:5	A_ASP57:1
			B_LEU127:1	A_PHE32:1	B_ALA86:5	B_ARG113:2	A_CYS8:2	B_GLU26:6	B_LEU11:3	B_TYR28:6	B_GLU69:4	A_TYR60:1	B_GLY54:5	A_HIS71:1
			B_LEU99:1	A_PHE52:1	A_ILE7:4	B_ASN118:2	A_THR61:2	B_MET76:6	B_LEU67:3	A_ALA11:5	B_LEU11:4	A_VAL64:1	B_PHE35:5	A_ILE71:1
			B_PHE51:1	A_TRP43:1	A_ASP55:3	B_HIS117:2	B_ASN118:2	B_VAL72:6	B_THR28:3	B_SER30:5	A_ASN72:3	B_ALA68:1	B_PHE37:5	A_PRO56:1
			B_SER53:1	A_VAL85:1	A_GLN34:3	B_VAL114:2	B_ASN80:2	B_ARG77:5	B_TYR13:3	A_TYR9:4	A_CYS65:3	B_ASN69:1	B_TYR28:5	A_TRP61:1
			B_SER88:1	B_ASN282:1	A_GLY55:3	A_ALA59:1	B_GLN74:2	B_ASP70:5	A_ARG61:2	B_ARG13:4	A_VAL68:3	B_ASP304:1	A_ARG79:3	A_TYR60:1
			B_VAL285:1	B_ASN329:1	A_GLY56:3	A_ASN62:1	B_VAL114:2	B_GLU68:5	A_ASN11:2	A_ALA69:3	A_ASN11:2	B_ASP57:1	A_ASN72:3	A_VAL73:1
			B_VAL332:1	B_GLY86:1	A_PHE35:3	A_ASN82:1	A_ASN65:1	B_PHE24:5	A_GLN9:2	A_ASN14:3	B_ARG13:2	B_ILE72:1	A_HIS71:3	B_ALA84:1
				B_HIS108:1	A_PHE57:3	A_GLU31:1	A_GLN57:1	A_HIS24:4	B_ARG13:2	A_ASN65:3	B_ASP66:2	B_LYS71:1	A_ILE75:3	B_ALA99:1
				B_HIS123:1	B_GLY84:3	A_GLY58:1	A_GLY59:1	A_PHE54:4	B_ARG74:2	A_ASN72:3	B_HIS30:2	B_PHE11:1	B_ASN37:3	B_ARG76:1
				B_HIS281:1	A_ASP58:2	A_HIS81:1	A_GLY9:1	B_ARG13:4	B_CYS15:2	A_CYS65:3	B_ILE103:2	B_PHE47:1	B_HIS32:3	B_ASP306:1
				B_HIS328:1	A_GLY52:2	A_PHE22:1	A_PHE53:1	B_GLN74:4	B_CYS79:2	A_PHE22:3	B_LYS69:2	B_TRP103:1	B_PHE31:3	B_GLY54:1
				B_HIS95:1	A_GLY53:2	A_PHE52:1	A_TYR78:1	B_GLU69:4	B_LYS107:2	A_VAL68:3	B_PHE83:2	B_TRP308:1	B_VAL36:3	B_ILE37:1
				B_PHE89:1	A_HIS27:2	A_PHE53:1	A_TYR8:1	B_THR77:4	B_LYS69:2	B_GLU74:3	B_TRP97:2	B_TRP310:1	A_MET76:2	B_ILE72:1
				B_SER53:1	A_LEU51:2	A_THR77:1	B_ALA74:1	A_ASN65:3	B_MET14:2	B_PHE9:3	A_ALA68:1	B_TRP75:1	B_ALA93:2	B_LEU53:1
				B_VAL285:1	B_ASN118:2	A_TYR25:1	B_ARG71:1	A_CYS11:3	B_PHE47:2	B_SER11:3	A_ASN68:1	B_TRP88:1	B_CYS30:2	B_PRO305:1
				B_VAL332:1	B_LEU121:2	A_TYR78:1	B_ASN124:1	A_GLY12:3	A_ARG64:1	B_TYR13:3	A_ASP28:1	B_TYR102:1	B_ILE73:2	B_PRO70:1
					B_TYR83:2	A_TYR8:1	B_GLN9:1	A_TYR25:3	A_ASN61:1	A_ALA66:2	A_GLN70:1	B_TYR309:1	B_TRP97:2	B_PRO83:1
					A_ASN82:1	B_ASN109:1	B_GLU101:1	B_TYR13:3	A_ASP28:1	A_ARG61:2	A_LEU67:1	B_TYR74:1	B_TYR51:2	B_PRO98:1
					A_GLN31:1	B_ASN124:1	B_GLU116:1	B_TYR30:3	A_ASP66:1	A_MET66:2	A_LYS71:1	B_TYR87:1	A_ASP57:1	B_TYR102:1
					A_GLN9:1	B_ASN282:1	B_GLU88:1	B_VAL27:3	A_GLN70:1	B_GLN10:2	A_TRP61:1	B_VAL65:1	A_HIS67:1	B_TYR309:1
					A_HIS81:1	B_ASN329:1	B_LEU85:1	A_CYS8:2	A_GLU11:1	B_HIS28:2	A_TYR30:1		A_ILE71:1	B_TYR74:1
					A_PHE53:1	B_ASN331:1	B_PHE22:1	B_ALA71:2	A_HIS13:1	B_HIS30:2	A_TYR47:1		A_LEU70:1	B_TYR87:1
					A_VAL85:1	B_ASN96:1	B_PHE24:1	B_ARG74:2	A_LYS71:1	B_LYS69:2	A_VAL64:1		A_MSE73:1
					B_ALA52:1	B_GLN9:1	B_PHE26:1	B_ASN82:2	A_PHE57:1	B_PHE47:2	B_ALA318:1		A_TRP61:1
					B_ASN109:1	B_HIS123:1	B_PHE54:1	B_CYS115:2	A_THR61:1	B_PRO11:2	B_ALA71:1		A_TYR37:1
					B_ASN124:1	B_HIS281:1	B_TYR13:1	B_CYS51:2	A_TYR30:1	B_SER66:2	B_ARG112:1		A_TYR60:1
					B_ASN282:1	B_HIS328:1	B_TYR278:1	B_GLY49:2	B_ARG11:1	B_TRP97:2	B_ARG260:1		A_VAL68:1
					B_ASN329:1	B_HIS330:1	B_TYR325:1	B_LEU62:2	B_ARG112:1	B_TYR45:2	B_ARG271:1		B_ALA71:1
					B_ASN331:1	B_PHE24:1	B_TYR327:1	B_LYS107:2	B_ARG260:1	A_ALA10:1	B_ARG97:1		B_ALA84:1
					B_ASN96:1	B_PHE54:1	B_VAL105:1	B_LYS69:2	B_ARG271:1	A_ARG64:1	B_ASN69:1		B_ALA99:1
					B_ASP84:1	B_THR104:1	B_VAL120:1	B_MET50:2	B_ARG320:1	A_ASN61:1	B_ASP275:1		B_ARG76:1
					B_GLU100:1	B_THR119:1	B_VAL92:1	B_PHE47:2	B_ARG97:1	A_ASN68:1	B_GLN10:1		B_ASN69:1
					B_GLU128:1	B_THR277:1		B_SER64:2	B_ASN62:1	A_HIS13:1	B_GLN317:1		B_ASP304:1
					B_GLU55:1	B_THR324:1		B_SER74:2	B_ASP11:1	A_LEU65:1	B_GLU71:1		B_ASP306:1
					B_GLY286:1	B_THR326:1		B_TYR26:2	B_GLN319:1	A_MET11:1	B_GLY70:1		B_GLU55:1
					B_GLY335:1	B_THR91:1		B_VAL114:2	B_GLN74:1	A_PHE58:1	B_ILE314:1		B_GLY90:1
					B_HIS108:1	B_TYR278:1		A_ALA59:1	B_GLU101:1	A_TYR30:1	B_LEU68:1		B_HIS30:1
					B_HIS117:1	B_TYR325:1		A_ASN14:1	B_GLU116:1	A_VAL11:1	B_LYS107:1		B_ILE72:1
					B_HIS123:1	B_TYR327:1		A_ASN61:1	B_GLU71:1	A_VAL64:1	B_PHE267:1		B_LEU35:1
					B_HIS328:1	B_VAL105:1		A_HIS27:1	B_GLU88:1	B_ARG11:1	B_PHE294:1		B_LEU38:1
					B_HIS330:1	B_VAL120:1		A_PHE57:1	B_LEU316:1	B_ARG112:1	B_SER30:1		B_LEU51:1
					B_HIS95:1	B_VAL85:1		A_THR61:1	B_PHE25:1	B_ARG260:1	B_TRP103:1		B_LEU89:1
					B_LEU112:1	B_VAL92:1		A_TYR8:1	B_PHE262:1	B_ARG271:1	B_TRP261:1		B_LEU91:1
					B_LEU127:1			B_ALA274:1	B_PHE38:1	B_ARG320:1	B_TRP308:1		B_MET73:1
					B_LEU99:1			B_ALA318:1	B_PHE53:1	B_ARG97:1	B_TRP310:1		B_PRO92:1
					B_PHE24:1			B_ALA321:1	B_SER28:1	B_ASN62:1	B_TRP75:1		B_SER284:1
					B_PHE289:1			B_ALA323:1	B_TYR28:1	B_ASN69:1	B_TRP88:1		B_SER30:1
					B_PHE32:1			B_ARG11:1	B_TYR44:1	B_ASP11:1	B_TYR277:1		B_SER57:1
					B_PHE338:1			B_ARG260:1	B_TYR57:1	B_ASP275:1	B_TYR44:1		B_TRP103:1
					B_PHE54:1			B_ARG271:1	B_TYR72:1	B_ASP28:1	B_TYR57:1		B_TRP256:1
					B_PHE87:1			B_ARG29:1	B_TYR74:1	B_ASP30:1	B_TYR61:1		B_TRP258:1
					B_SER53:1			B_ARG320:1		B_ASP66:1	B_TYR72:1		B_TRP308:1
					B_THR77:1			B_ARG70:1		B_CYS279:1	B_TYR74:1		B_TRP310:1
					B_THR88:1			B_ASP275:1		B_GLN46:1	B_TYR89:1		B_TRP75:1
					B_TRP43:1			B_GLN317:1		B_GLN9:1	B_TYR9:1		B_TRP88:1
					B_TYR78:1			B_GLN319:1		B_GLU11:1	B_VAL109:1		B_TYR102:1
					B_VAL285:1			B_GLU101:1		B_GLU277:1	B_VAL65:1		B_TYR23:1
					B_VAL332:1			B_GLU116:1		B_LEU260:1	B_VAL81:1		B_TYR277:1
					B_VAL333:1			B_GLU71:1		B_LYS107:1	B_VAL94:1		B_TYR309:1
					B_VAL334:1			B_GLU88:1		B_PHE25:1			B_TYR36:1
								B_GLY26:1		B_PHE262:1			B_TYR45:1
								B_GLY40:1		B_PHE38:1			B_TYR64:1
								B_LEU11:1		B_PHE53:1			B_TYR74:1
								B_LEU14:1		B_SER13:1			B_TYR79:1
								B_LEU275:1		B_THR12:1			B_TYR87:1
								B_LYS12:1		B_TRP310:1			B_TYR96:1
								B_PHE226:1		B_TYR213:1			B_VAL285:1
								B_PHE25:1		B_TYR277:1			B_VAL74:1
								B_PHE262:1		B_TYR296:1
								B_PHE273:1		B_TYR36:1
								B_PHE38:1		B_TYR44:1
								B_PHE53:1		B_TYR47:1
								B_PHE67:1		B_TYR51:1
								B_SER11:1		B_TYR57:1
								B_THR12:1		B_TYR72:1
								B_THR324:1		B_VAL65:1
								B_TYR213:1
								B_TYR277:1
								B_TYR278:1
								B_TYR325:1
								B_TYR327:1
								B_VAL105:1
								B_VAL120:1
								B_VAL63:1
								B_VAL92:1
*For example, 107 �HIS81� on beta chains of 133 MHC-II strongly interact with the epitope residues at position one, and �HIS81� is the most popular residue with which epitopes interact at this position that is shared by 107 MHC-II, including DR, DP, and DQ. 90 SER53 in HLA-DR or HLA-DP encoded G-alpha chains out of 133 MHC-II strongly interact with the epitope residues at position two. At the sam…
