## Supplementary material for "EpiMII: Integrating Structure and Graph Neural Networks for MHC-II Epitope and Neoantigen Design": Table S2

Supplementary Table 2: The comparison of RMSD of the epitope structures modeled/predicted by Modeller,RF2 and AF2.
Protein	RMSD-Modeller	RMSD-RF2	RMSD-AF2
1aqd	0.185978979	5.618261814	6.825873852
1bx2	0.209998667	3.107634306	7.413673878
1dlh	0.402396232	5.007350445	2.367344379
1fv1	2.7718997	3.157022715	8.762321472
1fyt	0.256167412	3.70835638	2.389386892
1h15	0.124641806	4.891128063	8.212378502
1hqr	2.306683302	5.54425621	5.286612034
1hxy	0.095932759	3.568595648	2.302620411
1j8h	0.568528116	3.247761011	2.492005587
1jk8	0.140274912	7.134693623	7.175263405
1jwm	0.36831218	4.869128227	2.33105135
1jws	0.293946117	4.885292053	2.306038857
1jwu	0.263831556	4.480951309	2.333447456
1kg0	0.255376428	3.621990681	2.288856268
1klg	0.194389373	4.979249477	3.108725309
1klu	0.281455904	4.825514317	2.42648387
1lo5	0.457394391	4.131426334	2.268887758
1r5i	0.377569318	4.566038609	2.695034742
1s9v	0.137471408	3.121578693	1.963095665
1sje	0.15956825	4.814055443	2.9144063
1sjh	1.611106873	7.071011066	2.637045383
1t5w	0.175792038	3.646556377	2.433337212
1t5x	0.268741935	6.755721569	2.327486277
1uvq	0.174232066	8.561465263	2.091020107
1ymm	1.126642227	2.980112314	7.717926502
1zgl	1.952302217	3.659950972	7.39083147
2g9h	0.357483864	4.288024426	2.466566324
2iam	0.449877352	4.221357822	2.722189188
2ian	0.471913218	5.07194519	3.017722368
2icw	0.370393872	2.675801754	2.67462635
2nna	0.151365533	2.682457447	2.66063571
2oje	0.343982071	2.951778412	2.695946932
2q6w	0.220703244	4.30675745	1.557983518
2seb	0.154659122	1.889441013	2.031220913
2xn9	0.313486546	3.224238396	2.424323082
3c5j	0.137956455	4.530611992	8.261693954
3pl6	1.759787917	11.18960094	7.842170238
3s4s	0.266712397	4.367556095	2.305901051
3s5l	0.269833535	3.182811737	2.428766489
3wex	0.185737953	5.027005196	2.199798584
4c56	0.410534948	5.050604343	2.343370438
4.00E+41	0.33681041	3.330436468	3.17344141
4fqx	0.174777687	2.985102892	1.257270694
4gbx	1.400374413	6.063891888	1.3273772
4gg6	0.461004168	3.042202234	2.520301819
4h1l	0.246716604	6.19121027	1.473504305
4h25	0.181721166	5.096059322	4.259408951
4h26	1.971331	8.113892555	1.628064394
4i5b	0.2040288	6.446401596	1.379902005
4is6	0.137934789	6.27812767	3.652651548
4-May	2.396289349	6.924301624	7.268713474
4mdj	0.114663512	9.052390099	0.966580808
4ov5	0.406666547	6.510583401	7.533944607
4ozf	2.687459469	2.257968664	1.810694575
4ozg	0.401958793	1.919023275	1.741479278
4ozh	0.336771935	2.537020206	2.016623259
4ozi	0.505607545	3.226992607	1.630588889
4p4k	2.207042217	5.064145565	6.983349323
4p4r	2.114128351	6.444559097	7.162474632
4p57	0.237409785	6.828714848	7.975352764
4p5k	0.263953418	7.776085854	3.264848232
4p5m	0.265680045	6.022576809	2.162134886
4y19	0.984960914	6.664766788	2.470158815
4y1a	0.140667945	6.821829319	2.493221283
4z7u	3.477166653	2.875228167	2.717875481
4z7v	0.509377778	3.29528141	2.552631617
4z7w	2.63465333	2.187193871	2.672360897
5ks9	3.349783182	4.200699806	2.670831442
5ksa	0.616730154	4.27889967	2.432857752
5ksb	2.315517664	3.448183537	2.180261374
5lax	0.249454319	6.356276512	2.343439102
5ni9	0.148397982	8.152592659	7.253470898
5nig	1.544759035	10.56901741	8.015492439
5ujt	0.378528863	6.688485622	1.572214246
5v4m	0.103010237	4.63446188	2.485746622
5v4n	0.116078004	5.115613937	6.408973217
6atf	0.109942466	6.28946352	2.450578928
6biy	0.139339343	7.252109051	7.822804451
6cpl	0.173528075	7.775502682	8.753878593
6cpn	1.501229286	5.761907578	7.568210125
6cpo	1.328208447	6.111343861	8.30215168
6cqj	1.330428123	6.447185993	7.589583397
6cql	1.516945601	6.647013664	7.797343254
6cqn	1.499898314	6.592392445	7.831405163
6cqq	1.452857137	6.371414185	7.879473209
6cqr	1.538332224	6.003054142	7.960568905
6dfx	0.303503424	8.435847282	1.666137695
6dig	0.162853181	5.783125877	7.005926609
6hby	0.228229925	8.927826881	7.974462032
6mff	0.16693674	2.527683735	1.355838418
6mfg	0.215672866	1.318735123	1.157913208
6nix	0.127911612	9.253143311	2.551210642
6px6	0.528094769	4.290642738	2.541640043
6py2	0.140719935	4.579253197	1.902587891
6u3m	0.17621465	3.798580647	1.000861406
6u3n	0.27099663	1.920321226	1.242439866
6u3o	0.145118535	5.546123028	2.211791754
6xc9	0.56536603	7.561249256	3.047066689
6xco	3.944997072	7.863910198	2.272559643
6xcp	0.266232103	7.237519741	2.900763035
6xp6	0.656265795	3.728769064	1.764498234
7kei	0.121903338	9.112164497	5.941872597
7n19	0.321838558	5.492350578	1.626136661
ave	0.71	5.21	3.8
