## Supplementary material for "EpiMII: Integrating Structure and Graph Neural Networks for MHC-II Epitope and Neoantigen Design": Table S3

Supplementary Table 3: The Comparison of average sequence recovery of EpiMII and ProteinMPNN.
IEDBID	EpiMPNN-MHCII_modelled	V_48_002	V_48_010	V_48_020	V_48_030	EpiMPNN-MHCII_crystalized
1aqd	0.874975	0.11535	0.0769	0.057675	0.0769	0.2308
1bx2	1	0.2143	0.25	0.25	0.3214	0.125025
1dlh	0.78845	0.134575	0.25	0.096125	0.173075	0.096125
1fv1	0.7375	0.31945	0.319425	0.374975	0.361125	0
1fyt	0.78845	0.057675	0.21155	0.096125	0.153825	0.0769
1h15	0.83925	0.19645	0.2857	0.30355	0.23215	0.1786
1hqr	0.175	0.125	0	0.05	0	0.2
1hxy	0.8077	0.23075	0.115375	0.096125	0.134575	0.1538
1j8h	0.8077	0.019225	0.096125	0.17305	0.096125	0
1jk8	0.9286	0	0.01785	0	0	0.1786
1jwm	0.749975	0.019225	0.096125	0.134575	0.057675	0
1jws	0.769225	0.153825	0.11535	0.096125	0.15385	0.0769
1jwu	0.8077	0.03845	0.0769	0.0769	0.03845	0.0769
1kg0	0.8077	0.134575	0.134575	0.17305	0.211525	0.17305
1klg	0.9333	0.183325	0.216675	0.183325	0.166675	0.1333
1klu	0.783325	0.3	0.28335	0.2	0.216675	0.0667
1lo5	0.8077	0.09615	0.0769	0.1346	0.1346	0
1r5i	0.7692	0.1538	0.0769	0.03845	0	0.1538
1s9v	1	0.409075	0.13635	0.113625	0.0909	0.204525
1sje	1	0.31665	0.23335	0.25	0.250025	0.0667
1sjh	0.596175	0.34615	0.1923	0.1538	0.17305	0
1t5w	0.57695	0.019225	0.057675	0.057675	0.019225	0.11535
1t5x	0.5385	0	0.096125	0	0.019225	0.1538
1uvq	0.9	0.3125	0.25	0.2375	0.15	0.2125
1ymm	1	0.125025	0.16075	0.16075	0.2143	0.01785
1zgl	0.51785	0.26785	0.19645	0.178575	0.19645	0.0357
2g9h	0.8077	0.1923	0.211525	0.25	0.25	0.1538
2iam	0.949975	0.18335	0.266675	0.2	0.150025	0.050025
2ian	0.76665	0.4	0.4	0.333325	0.4	0.11665
2icw	0.8077	0.0769	0.03845	0	0	0.057675
2nna	1	0.1923	0.0769	0.134575	0.11535	0.250025
2oje	0.769225	0.096125	0.096125	0.057675	0.03845	0.0769
2q6w	1	0	0.068175	0.113625	0.0909	0
2seb	0.9167	0.0833	0.14585	0	0.083325	0.062475
2xn9	0.82695	0.0769	0.17305	0.057675	0.096125	0.0769
3c5j	0.8462	0.11535	0.11535	0.1923	0.11535	0.096125
3pl6	0.83925	0.16075	0.1429	0.1429	0.10715	0.01785
3s4s	0.8077	0.096125	0.1923	0.11535	0.096125	0.0769
3s5l	0.769225	0.019225	0.192275	0.17305	0.211525	0.0769
3wex	0.972225	0.083325	0.2222	0.194425	0.3333	0.027775
4c56	0.7692	0.096125	0.096125	0.115375	0.0769	0.21155
4.00E+41	0.933325	0.2	0.2	0.183325	0.23335	0.1333
4fqx	0.1429	0	0.035725	0	0	0
4gbx	0.3	0.2	0.2	0.15	0.225	0.1
4gg6	1	0.21155	0.057675	0.15385	0.0769	0
4h1l	0.9231	0.019225	0.03845	0	0.019225	0.0769
4h25	0.666675	0.2841	0.1591	0.272725	0.1591	0.261375
4h26	0.0909	0.13635	0.13635	0.159075	0.1818	0
4i5b	0.750025	0.166675	0.0833	0.14585	0.166675	0.0833
4is6	0.8077	0.0769	0	0	0	0.2308
4-May	0.625	0.062475	0.0625	0.041675	0	0.1667
4mdj	0.942325	0.3846	0.230775	0.192275	0.115375	0.2308
4ov5	0.80355	0	0.071425	0.05355	0.0357	0.1429
4ozf	0.5385	0.250025	0.326925	0.403825	0.3846	0.0769
4ozg	0.79165	0.5833	0.39585	0.3125	0.1875	0.0833
4ozh	0.75	0.51925	0.26925	0.250025	0.2308	0.26925
4ozi	0.750025	0.5455	0.40905	0.340875	0.2727	0.04545
4p4k	0.70835	0.0833	0.10415	0.125	0.10415	0.020825
4p4r	0.70835	0	0.04165	0	0	0.0833
4p57	0.867675	0.132325	0.0735	0.1029	0.0735	0.1176
4p5k	0.949975	0.216675	0.183325	0.2	0.216675	0.18335
4p5m	0.7692	0.1346	0.11535	0.11535	0	0.11535
4y19	0.8077	0.288475	0.230775	0.1538	0.1538	0.11535
4y1a	0.73215	0.1786	0.1429	0.10715	0.10715	0.16075
4z7u	0.703125	0.203125	0.171875	0.09375	0.171875	0.0625
4z7v	1	0.1923	0.057675	0.057675	0.03845	0
4z7w	0.71665	0.349975	0.1	0.13335	0.149975	0.133325
5ks9	0.65625	0.28125	0.109375	0.140625	0.15625	0.046875
5ksa	0.47725	0.1818	0.068175	0.0909	0.113625	0.0909
5ksb	0.3636	0.22725	0.1818	0.159075	0.159075	0
5lax	0	0.19645	0.10715	0.125025	0.0714	0
5ni9	0.69645	0.142875	0	0.0357	0.05355	0.0714
5nig	0.767875	0.05355	0.0893	0.10715	0.089275	0.160725
5ujt	0.783325	0.183325	0.15	0.116675	0.116675	0.149975
5v4m	0.886375	0.295425	0.159075	0.113625	0.159075	0.0909
5v4n	0.79165	0.270825	0.25	0.25	0.270825	0.3333
6atf	0.846175	0.134575	0.134575	0.0769	0.134575	0.1923
6biy	1	0.057675	0	0.019225	0.03845	0.0769
6cpl	0.96875	0.296875	0.171875	0.234375	0.203125	0.046875
6cpn	0.6923	0.096125	0.0769	0.019225	0.11535	0
6cpo	0.769225	0.019225	0.1346	0.03845	0.1346	0.0769
6cqj	0.673075	0.09615	0.0769	0.096125	0.11535	0.096125
6cql	0.78845	0.0769	0.019225	0.03845	0.057675	0
6cqn	0.788475	0.115375	0	0	0.057675	0.019225
6cqq	0.711525	0	0.057675	0.03845	0.03845	0
6cqr	0.769225	0.11535	0.096125	0.096125	0.153825	0.0769
6dfx	0.8	0.30265	0.3158	0.26315	0.210525	0.0526
6dig	1	0.17305	0.2308	0.1538	0.1538	0.26925
6hby	1	0.17105	0.14475	0.1316	0.17105	0.1053
6mff	0.9091	0.249975	0.022725	0.13635	0.04545	0
6mfg	0.750025	0.52275	0.2727	0.31815	0.249975	0.022725
6nix	1	0.3077	0.1538	0.1538	0.11535	0
6px6	0.812475	0.29165	0.20835	0.125	0.145825	0.04165
6py2	0.687475	0.25	0.14585	0.125	0.0625	0
6u3m	0.8182	0.40905	0.113625	0.068175	0.13635	0.0909
6u3n	0.9091	0.47725	0.295425	0.2727	0.22725	0
6u3o	0.865425	0.4423	0.250025	0.326925	0.365375	0.1538
6xc9	0.9706	0.2206	0.14705	0.161775	0.1176	0.0735
6xco	0.783325	0.1	0.0667	0.0667	0.0667	0.050025
6xcp	0.9265	0.2059	0.2206	0.1765	0.1765	0.1765
6xp6	0.865425	0.5	0.25	0.3077	0.288475	0.1538
7kei	0.949975	0.275	0.275	0.1875	0.2	0.15
7n19	0.7692	0.03845	0.03845	0.057675	0.019225	0.0769
ave	0.78	0.19	0.15	0.14	0.14	0.1
