## Supplementary material for "EpiMII: Integrating Structure and Graph Neural Networks for MHC-II Epitope and Neoantigen Design": Table S4

Supplementary Table 4 Designed neoantigen candidates of hepatocellular carcinoma using EpiMII followed by in silico evaluation and final candidates selection.
EpiMII outputs					In silico evaluation		AF2 (epitope-whole-MHC-II complexes)		AF3 (epitope-G-domain complexes)							Experiemental validation
Selected sequences	All output sequences	Output information			cif_name	C-IMMSIM	AF2 shape	AF2_RMSD	AF3 shape	AF3_RMSD	iptm	ptm	fraction_disordered	has_clash	ranking_score	Selected sequences
H0: DRA0101-DRB10101	AYHASKYEFLANLHIT	Seq Rec	#aa redesigned	Mask strategy	h0.cif	Y	N	0.427	Y	0.421	0.92	0.92	0.2	0	1.02	Origin
H1	AYHASKYEFLANLWTH	0.8125	3	No mask	h1.cif	Y	Y	0.43	Y	0.447	0.91	0.92	0.2	0	1.01
H2	AYHASKYVFLANLWTH	0.75	4	No mask	h2.cif	Y	Y(kind of)	0.431	Y	0.463	0.9	0.91	0.22	0	1.01
H3	AYHASKYQFLANLWTH	0.75	4	No mask	h3.cif	Y	Y	0.414	Y	0.462	0.91	0.91	0.22	0	1.02	P1
H4	AYHAAKYVFLANLWTH	0.6875	5	No mask	h4.cif	Y	Y	0.412	Y	0.462	0.9	0.91	0.21	0	1.01	P2
H5	AYHAAKYEALANLWTH	0.6875	5	No mask	h5.cif	Y	N	0.462	Y	0.462	0.91	0.92	0.21	0	1.02
H6	AYHASKYKALANLWTH	0.6875	5	No mask	h6.cif	Y	Y	0.438	Y	0.459	0.9	0.91	0.21	0	1.01	P3
H7	AYHASKYVALANLWTH	0.6875	5	No mask	h7.cif	Y	Y	0.437	Y	0.451	0.89	0.91	0.2	0	1
	mask: 3,5,6,11,12 (5aa)
	AYHASKYVALANLWTH	0.5455	5	Mask conserved residues
	AYHASKYVFLANLWTH	0.6364	4	Mask conserved residues
	mask: 5,6,11,12 (4aa)
	AYHASKYVALANLWTH	0.5833	5	Mask conserved residues
H8	AYHASKYVALANLWGH	0.5833	5	Mask conserved residues	h8.cif	Y	N	0.431	Y	0.465	0.87	0.9	0.22	0	0.99
	AYHASKYVFLANLWTH	0.6667	5	Mask conserved residues
	mask: 6,11,12 (3aa)
	AYHASKYVALANLWTH	0.6154	5	Mask conserved residues
	mask: 6,12 (2aa)
	AYHASKYVALANLWTH	0.6429	5	Mask conserved residues
	AYHASKYVFLANLWTH	0.7143	4	Mask conserved residues
	AYHASKYEFLANLWTH	0.7857	3	Mask conserved residues
	AYHASKYVALANLWGH	0.6429	5	Mask conserved residues
	mask: 3,4,5,6,7,8,11,12 (all8aa)
	AYHASKYEFLANLWTH	0.625	3	Mask conserved residues
H9	AYHASKYEALANLWTH	0.5	4	Mask conserved residues	h9.cif	Y	Y	0.416	Y	0.467	0.91	0.92	0.21	0	1.02	P4
	mask: 0,1,2,9,10,13,14,15 (allnon)
	AYHASKYVFLANLHIT	0.875	1	Mask non-conserved residues
H10	AYHASKYKFLANLHIT	0.875	1	Mask non-conserved residues	h10.cif	Y	N	0.444	Y	0.414	0.91	0.92	0.2	0	1.02	P5
H11	AYHAAKYEFLANLHIT	0.875	1	Mask non-conserved residues	h11.cif	Y	N	0.42	Y	0.423	0.92	0.92	0.21	0	1.02
H12	AYHAAKYKFLANLHIT	0.75	2	Mask non-conserved residues	h12.cif	Y	Y(kind of)	0.443	Y	0.417	0.92	0.92	0.21	0	1.02
	AYHAAKYVFLANLHIT	0.75	2	Mask non-conserved residues
