## Supplementary material for "EpiMII: Integrating Structure and Graph Neural Networks for MHC-II Epitope and Neoantigen Design": Table S5

Supplementary Table 5: The total 67 HLA class II alleles frequencies cover around 99% of the population worldwide*.
Locus	Allele	Year	CWD	Freq	Regions
DRB1	DRB1*1501	1987	CWD	0.07864	11
	DRB1*0701	1986	CWD	0.06986	11
	DRB1*0301	1984	CWD	0.0676	11
	DRB1*1101	1986	CWD	0.05945	10
	DRB1*0901	1986	CWD	0.0545	10
	DRB1*1502	1986	CWD	0.04507	11
	DRB1*0101	1985	CWD	0.04123	11
	DRB1*0803	1989	CWD	0.03864	10
	DRB1*1302	1988	CWD	0.03746	10
	DRB1*1401	1986	CWD	0.03218	11
	DRB1*1301	1986	CWD	0.03152	11
	DRB1*0401	1985	CWD	0.02896	11
	DRB1*1202	1989	CWD	0.02896	8
	DRB1*1602	1988	CWD	0.0285	11
	DRB1*1201	1989	CWD	0.02712	11
	DRB1*0403	1985	CWD	0.02659	11
	DRB1*0802	1989	CWD	0.02104	10
	DRB1*0404	1985	CWD	0.01795	11
	DRB1*1104	1986	CWD	0.0178	10
	DRB1*1601	1986	CWD	0.01656	9
	DRB1*1402	1989	CWD	0.01649	10
	DRB1*0407	1990	CWD	0.01536	10
	DRB1*1001	1984	CWD	0.01284	11
	DRB1*0406	1987	CWD	0.01194	9
	DRB1*0102	1988	CWD	0.01161	8
	DRB1*0411	1991	CWD	0.00966	6
	DRB1*1503	1991	CWD	0.00877	10
	DRB1*0801	1987	CWD	0.00875	10
	DRB1*1303	1990	CWD	0.00784	10
	DRB1*1405	1990	CWD	0.00759	4
	DRB1*0402	1986	CWD	0.00742	9
DQA1	DQA1*0501	1984		0.25958	11
	DQA1*0301	1982		0.21576	11
	DQA1*0102	1984		0.17286	11
	DQA1*0101	1987		0.12682	11
	DQA1*0201	1983		0.0884	11
	DQA1*0103	1987		0.06956	11
DQB1	DQB1*0301	1987	CWD	0.22376	11
	DQB1*0201	1984	CWD	0.15003	11
	DQB1*0302	1983	CWD	0.11539	11
	DQB1*0501	1985	CWD	0.09307	11
	DQB1*0602	1987	CWD	0.08062	11
	DQB1*0303	1987	CWD	0.05764	11
	DQB1*0402	1987	CWD	0.05259	11
	DQB1*0502	1987	CWD	0.05146	11
	DQB1*0601	1987	CWD	0.04898	11
	DQB1*0503	1987	CWD	0.03481	11
	DQB1*0603	1987	CWD	0.0315	11
	DQB1*0604	1987	CWD	0.02503	9
	DQB1*0401	1986	CWD	0.01928	10
	DQB1*0605	1989	CWD	0.00912	10
	DQB1*0304	1992	CWD	0.00238	7
	DQB1*0305	1993	CWD	0.00072	6
DPA1	DPA1*0103	1984		0.5831	9
	DPA1*0201	1985		0.20172	9
	DPA1*0202	1992		0.16164	9
DPB1	DPB1*0401	1984	CWD	0.23267	11
	DPB1*0402	1988	CWD	0.18989	10
	DPB1*0201	1983	CWD	0.12895	11
	DPB1*0501	1988	CWD	0.11547	11
	DPB1*0101	1988	CWD	0.06816	11
	DPB1*0301	1984	CWD	0.06572	11
	DPB1*1401	1989	CWD	0.04065	10
	DPB1*0902	1989	CWD	0.038	10
	DPB1*1701	1989	CWD	0.02228	9
*The top 21 HLA-DRB1 alleles cover more than 95.54% (from DRB1*1501 to DRB1*1601), and the top 31 cover more than 99.14% of the population. The top 4 HLA-DQA1 alleles cover more than 94.9% (from DQA1*0501 to DQA1*0101), and the top 6 alleles cover more than 99.55% of the population. The top 7 HLA-DQB1 alleles cover more than 94.8% (from DQB1*0301 to DQB1*0402), and the top 16 alleles cover more t…
