## Supplementary material for "EpiMII: Integrating Structure and Graph Neural Networks for MHC-II Epitope and Neoantigen Design": Table S6

Supplementary Table 6: The analysis of the length of G-alpha and G-beta for different types of MHC-II using 11 entries collected from the IMGT database.
IMGT number	MHC-II types	G-alpha range	G-beta range
1bx2	DRA*0101_DRB1*1501	Jan-83	Jan-92
1dlh	DRA*0101_DRB1*0101	Jan-82	Jan-92
2seb	DRA*0101_DRB1*0401	Jan-84	Jan-93
3c5j	DRA*0101_DRB3*0301	Jan-82	Jan-91
4mcy	DRA*0101_DRB*04	Jan-82	Jan-91
1jk8	DQA1*0302_DQB1*0302	Jan-84	Jan-93
1s9v	DQA1*0501_DQB1*0201	Jan-84	Jan-93
5ksb	DQA1*0501_DQB1*0302	Jan-84	Jan-93
4-May	DQA1*0102_DQB1*0501	Jan-84	Jan-92
3wex	DPA1*0202_DPB1*0501	Apr-84	Jun-92
4p4k	DPA1*0103_DPB1	Jan-83	Jun-92
