## Supplementary material for "EpiMII: Integrating Structure and Graph Neural Networks for MHC-II Epitope and Neoantigen Design": Table S7

Supplementary Table 7: The number of epitopes that bind to different types of HLA class II alleles encoded MHC-II*.
DxB alleles	Length	Counts of binding epitopes
DPB1*0401	15	181
DPB1*0402	15	179
DPB1*0201	15	218
DPB1*0501	15	117
DPB1*0101	15	155
DPB1*0301	15	110
DPB1*1401	15	2137
DPB1*1701	15	1236
DQB1*0201	15	1462
DQB1*0301	15	1418
DQB1*0302	15	2393
DQB1*0303	15	430
DQB1*0401	15	5
DQB1*0402	15	632
DQB1*0501	15	1134
DQB1*0502	15	135
DQB1*0503	15	9
DQB1*0601	15	0
DQB1*0602	15	1195
DQB1*0603	15	126
DQB1*0604	15	14
DRB1*0101	15	1246
DRB1*0102	15	883
DRB1*0301	15	0
DRB1*0401	15	5784
DRB1*0402	15	3699
DRB1*0403	15	91
DRB1*0404	15	2749
DRB1*0405	15	2357
DRB1*0406	15	5
DRB1*0407	15	102
DRB1*0411	15	4
DRB1*0701	15	706
DRB1*0801	15	703
DRB1*0802	15	1532
DRB1*0803	15	375
DRB1*0901	15	691
DRB1*1001	15	54
DRB1*1101	15	596
DRB1*1104	15	74
DRB1*1201	15	1212
DRB1*1202	15	93
DRB1*1301	15	625
DRB1*1302	15	2
DRB1*1303	15	619
DRB1*1401	15	253
DRB1*1402	15	91
DRB1*1405	15	333
DRB1*1501	15	4414
DRB1*1502	15	65
DRB1*1503	15	19
DRB1*1601	15	103
DRB1*1602	15	180
*For example, ‘DPB1*0401;15;181’ means there are 181 15-mer epitopes on the IEDB that are reported to bind to DPB1*0401 encoded MHC-II, no matter which HLA allele encoded for alpha chains. Because DQB1*0601 and DRB1*0301have no reported 15-mer epitope on the IEDB, we deleted these two when we measure the correlation.
